# Gene Trajectory Inference for Single-cell Data by Optimal Transport Metrics

**DOI:** 10.1101/2022.07.08.499404

**Authors:** Rihao Qu, Xiuyuan Cheng, Esen Sefik, Jay S. Stanley, Boris Landa, Francesco Strino, Sarah Platt, James Garritano, Ian D. Odell, Ronald Coifman, Richard A. Flavell, Peggy Myung, Yuval Kluger

## Abstract

Single-cell RNA-sequencing has been widely used to investigate cell state transitions and gene dynamics of biological processes. Current strategies to infer the sequential dynamics of genes in a process typically rely on constructing cell pseudotime through cell trajectory inference. However, the presence of concurrent gene processes in the same group of cells and technical noise can obscure the true progression of the processes studied. To address this challenge, we present GeneTrajectory, an approach that identifies trajectories of genes rather than trajectories of cells. Specifically, optimal-transport distances are calculated between gene distributions across the cell-cell graph to extract gene programs and define their gene pseudotemporal order. Here, we demonstrate that GeneTrajectory accurately extracts progressive gene dynamics in myeloid lineage maturation. Moreover, we show that GeneTrajectory deconvolves key gene programs underlying mouse skin hair follicle dermal condensate differentiation that could not be resolved by cell trajectory approaches. GeneTrajectory facilitates discovery of gene programs that control the changes and activities of biological processes.
