## Supplementary Tables for "Gene Trajectory Inference for Single-cell Data by Optimal Transport Metrics"

### Sheet: Supplementary Table 1
Simulation evaluation outputs (corresponding to Fig. 2)
Note: Calculating the Spearman correlation between the inferred ordering and the ground truth for each underlying process in each example. (Each has 10 replicates.)
Simulation	Process	#replicates	Mean	SD	SE	CI
Example1	Cyclic process	10	0.990436	0.0108194	0.00342138	0.0077397
Example2	Linear-1	10	0.9947	0.00101062	0.000319585	0.000722952
Example2	Linear-2	10	0.991388	0.00233285	0.000737711	0.00166882
Example2	Linear-3	10	0.993309	0.00147726	0.000467151	0.00105677
Example3	Cyclic process	10	0.997554	0.00501431	0.00158566	0.00358702
Example3	Linear process	10	0.988109	0.00133969	0.000423647	0.000958355
Example4	Cyclic	10	0.996935	0.00627876	0.00198552	0.00449155
Example4	Linear-1	10	0.979716	0.00745471	0.00235739	0.00533278
Example4	Linear-2	10	0.996661	0.000863599	0.000273094	0.000617782
Example4	Linear-3	10	0.996644	0.00050236	0.00015886	0.000359367
Example4	Linear-4	10	0.980283	0.00453393	0.00143376	0.00324338
Example4	Linear-5	10	0.981349	0.00400397	0.00126617	0.00286427
Example4	Linear-6	10	0.9779	0.00574759	0.00181755	0.00411158
Example4	Linear-7	10	0.977208	0.00369414	0.00116819	0.00264263
SD: the standard deviation
SE: the standard error
CI: the confidence interval (95% confidence)

### Sheet: Supplementary Table 2
Gene ordering along the DC gene trajectory
genes	peudoorder	bin
Sytl2	1	Bin-1
Bhlhe22	2	Bin-1
Lix1	3	Bin-1
Sema6d	4	Bin-1
Serpinc1	5	Bin-1
Fxyd5	6	Bin-1
Runx3	7	Bin-1
Nrgn	8	Bin-1
Nav2	9	Bin-1
Wnt6	10	Bin-1
Pakap.1	11	Bin-1
Ednra	12	Bin-1
Dkk1	13	Bin-1
Grem1	14	Bin-1
Ccdc68	15	Bin-2
Plxna4	16	Bin-2
Nrcam	17	Bin-2
Ctnna2	18	Bin-2
Specc1	19	Bin-2
Col7a1	20	Bin-2
Wif1	21	Bin-2
Calb1	22	Bin-2
Stmn2	23	Bin-2
Sfrp5	24	Bin-2
Dusp6	25	Bin-2
Mllt3	26	Bin-2
Gm14964	27	Bin-2
Has2	28	Bin-2
Kcna4	29	Bin-3
Tex15	30	Bin-3
Nkd1	31	Bin-3
Cpne8	32	Bin-3
Cav1	33	Bin-3
Nrtn	34	Bin-3
Anks1b	35	Bin-3
Crybg3	36	Bin-3
Chd7	37	Bin-3
Gadd45a	38	Bin-3
Lypd1	39	Bin-3
Slitrk6	40	Bin-3
Bmp4	41	Bin-3
Sphkap	42	Bin-3
Cpne5	43	Bin-4
Runx1	44	Bin-4
Lin7a	45	Bin-4
Lmcd1	46	Bin-4
Fam181b	47	Bin-4
Cbr3	48	Bin-4
Fgf6	49	Bin-4
Lef1	50	Bin-4
Gli1	51	Bin-4
Hopx	52	Bin-4
Dclk1	53	Bin-4
Pde4d	54	Bin-4
Enpp2	55	Bin-4
Edn3	56	Bin-5
Cyp26b1	57	Bin-5
Nptx2	58	Bin-5
Pde3a	59	Bin-5
Hs3st6	60	Bin-5
Ptch1	61	Bin-5
Gipc2	62	Bin-5
Ism1	63	Bin-5
Trps1	64	Bin-5
Trim9	65	Bin-5
Hhip	66	Bin-5
Egr3	67	Bin-5
Scnn1b	68	Bin-5
Pla2g4c	69	Bin-5
Hck	70	Bin-6
Arhgap15	71	Bin-6
Gm35696	72	Bin-6
Tox3	73	Bin-6
Sgip1	74	Bin-6
Hapln3	75	Bin-6
Ptch2	76	Bin-6
Plppr4	77	Bin-6
Syne1	78	Bin-6
Lepr	79	Bin-6
Prdm1	80	Bin-6
Plk2	81	Bin-6
Smoc1	82	Bin-6
Avpr1a	83	Bin-6
Cdkn1a	84	Bin-7
Rgs16	85	Bin-7
Heyl	86	Bin-7
Cxcr4	87	Bin-7
2700046A07Rik	88	Bin-7
Ednrb	89	Bin-7
Gal	90	Bin-7
Gm11541	91	Bin-7
Sox2	92	Bin-7
Foxd1	93	Bin-7
Sox18	94	Bin-7
Grin2a	95	Bin-7
Vat1l	96	Bin-7
